# *Plasmodium falciparum* GCN5 plays a key role in regulating artemisinin resistance–related stress responses

**DOI:** 10.1101/2023.01.11.523703

**Authors:** Amuza Byaruhanga Lucky, Chengqi Wang, Ahmad Rushdi Shakri, Mohammad Kalamuddin, Anongruk Chim-Ong, Xiaolian Li, Jun Miao

## Abstract

*Plasmodium falciparum* causes the most severe malaria and is exposed to various environmental and physiological stresses in the human host. Given that GCN5 plays a critical role in regulating stress responses in model organisms, we aimed to elucidate PfGCN5’s function in stress responses in *P. falciparum*. The protein level of PfGCN5 was substantially induced under three stress conditions (heat shock, low glucose starvation, and dihydroartemisinin, the active metabolite of artemisinin (ART)). With a TetR-DOZI conditional knockdown (KD) system, we successfully down-regulated PfGCN5 to ∼50% and found that KD parasites became more sensitive to all three stress conditions. Transcriptomic analysis via RNA-seq identified ∼1,000 up-and down-regulated genes in the wildtype (WT) and KD parasites under these stress conditions. Importantly, DHA induced transcriptional alteration of many genes involved in many aspects of stress responses, which were heavily shared among the altered genes under heat shock and low glucose conditions, including ART-resistance-related genes such as *K13* and *coronin*. Based on the expression pattern between WT and KD parasites under three stress conditions, ∼300-400 genes were identified to be involved in PfGCN5-dependent, general and stress-condition-specific responses with high levels of overlaps among three stress conditions. Notably, using ring-stage survival assay (RSA), we found that KD or inhibition of PfGCN5 could sensitize the ART-resistant parasites to the DHA treatment. All these indicate that PfGCN5 is pivotal in regulating general and ART-resistance-related stress responses in malaria parasites, implicating PfGCN5 as a potential target for malaria intervention.

**IMPORTANCE:** Malaria leads to about half a million deaths annually and these casualties were majorly caused by the infection of *Plasmodium falciparum*. This parasite strives to survive by defending against a variety of stress conditions, such as malaria cyclical fever (heat shock), starvation due to low blood sugar (glucose) levels (hypoglycemia), and drug treatment. Previous studies have revealed that *P. falciparum* has developed unique stress responses to different stresses including ART treatment, and ART-resistant parasites harbor elevated stress responses. In this study, we provide critical evidence on the role of PfGCN5, a histone modifier, and a chromatin coactivator, in regulating general and stress-specific responses in malaria parasites, indicating that PfGCN5 can be used as a potential target for anti-malaria intervention.
