## Supplementary material for "*Plasmodium falciparum* GCN5 plays a key role in regulating artemisinin resistance–related stress responses": Table S5

### Sheet: Sheet1
Table S5. Primer used in this study
Name	Sequence (5' to 3’)	Purpose
primers for single crossover
F1	GAGCGCGCTGTTACCTCAACTGAGC, BssHII underlined	amplify PfGCN5 (nt 3778-4758)
R1	GAGGTTACCTGCTGTATCAGTTATAGCTTC, BstEII underlined	amplify PfGCN5 (nt 3778-4758)
F2	CAGGTTACCATGAGTAAAGGAGAAGAACTTTTC, BstEII underlined	amplify GFP
R2	CTGACGTCTTATTTGTATAGTTCATCCATGCC, AatII underlined	amplify GFP
primers for ChIP-qPCR
S-tRNA
S-tRNA_ F	AAAGGAGGGAATCCTGAC	control (PF3D7_0717700)
S-tRNA_ R	CAACATCAGCATTCTTGTC	control (PF3D7_0717700)
KIC4
1 F	AATGTTTTAACCAATGTACAAA	PF3D7_1246300 (KIC4)
1 R	AGCCACCTAGTCAAAAATAA	PF3D7_1246300 (KIC4)
2 F	AGGAAACTGTATTTTCTAATATCTC	PF3D7_1246300 (KIC4)
2 R	GCATTTTTATATTTGCCTTT	PF3D7_1246300 (KIC4)
3 F	CTGTTTTTGTTTTTGGAAGT	PF3D7_1246300 (KIC4)
3 R	TTTCTTTTTATATCGGCATT	PF3D7_1246300 (KIC4)
cpsSII
1 F	AAAACGTCCTTCTACTTTTTA	PF3D7_1308200 (cpsSII)
1 R	CCAAAATTCTGAAGTCATCT	PF3D7_1308200 (cpsSII)
2 F	GGAAATTAAAGAGAACGGATA	PF3D7_1308200 (cpsSII)
2 R	GGAAAACAAACAAACAAAAG	PF3D7_1308200 (cpsSII)
3 F	TTAAATGTGAATTTCTTAACCA	PF3D7_1308200 (cpsSII)
3 R	ATATCCCCTTATTCGTTTTT	PF3D7_1308200 (cpsSII)
KASbeta
1 F	AAATCGTTTCAAGAAAGTTG	PF3D7_0524000 (KASbeta)
1 R	CCGTTTGTACCTTTTAACAC	PF3D7_0524000 (KASbeta)
2 F	AAATAAGAGACCCTTTCCTT	PF3D7_0524000 (KASbeta)
2 R	TTTTGAGCGTGTATTGTAAA	PF3D7_0524000 (KASbeta)
3 F	AAAAATGAGTACATGAAAAT	PF3D7_0524000 (KASbeta)
3 R	TTTCCTTATAAAATTGAAGC	PF3D7_0524000 (KASbeta)
